# RefDeduR: A text-normalization and decision-tree aided R package enabling accurate and high-throughput reference deduplication for large datasets

**DOI:** 10.1101/2022.09.29.510210

**Authors:** Jiaxian Shen, Fangqiong Ling, Erica M. Hartmann

## Abstract

As the scientific literature grows exponentially and research becomes increasingly interdisciplinary, accurate and high-throughput reference deduplication is vital in evidence synthesis studies (e.g., systematic reviews, meta-analyses) to ensure the completeness of datasets while reducing the manual screening burden. Existing tools fail to fulfill these emerging needs, as they are often labor-intensive, insufficient in accuracy, and limited to clinical fields. Here, we present RefDeduR, a text-normalization and decision-tree aided R package that enables accurate and high-throughput reference deduplication. We modularize the pipeline into text normalization, three-step exact matching, and two-step fuzzy matching processes. We also introduce a decision-tree algorithm, consider preprints when they co-exist with a peer-reviewed version, and provide actionable recommendations. Therefore, the tool is customizable, accurate, high-throughput, and practical. RefDeduR provides an effective solution to perform reference deduplication and represents a valuable advance in expanding the open-source toolkit to support evidence synthesis research.
