## Supplementary Table 3 for "RefDeduR: A text-normalization and decision-tree aided R package enabling accurate and high-throughput reference deduplication for large datasets"

### Sheet: sup_t2_performance_statistics
method	unique_references_retained	duplicates_flagged	FP	FN	accuracy (%)	sensitivity (%)	specificity (%)
Endnote X20	4437	1947	0	609	90.46	76.17	100
Zotero	3854	2530	0	26	99.59	98.98	100
Covidence	3928	2456	0	100	98.43	96.09	100
revtools	3855	2529	1	28	99.55	98.9	99.97
synthesisr	3846	2538	0	18	99.72	99.3	100
RefDeduR	3829	2555	0	1	99.98	99.96	100
